# Systematic mapping of protease-substrate specificity through geometric graph learning

**DOI:** 10.64898/2026.04.08.717168

**Authors:** Xudong Guo, Zixu Ran, Yue Bi, Tong Pan, Heyun Sun, Yi Hao, Runchang Jia, Cong Wang, Qi Zhang, Lukasz Kurgan, Jiangning Song, Fuyi Li

## Abstract

Protease-substrate specificity is central to cellular regulation and disease pathogenesis, and accurately modelling its structural determinants remains challenging. Substrate recognition is governed by spatial constraints and higher-order relationships that extend beyond local sequence motifs. Most computational approaches rely predominantly on motif-centric or sequence-based representations, limiting their ability to capture the geometric and relational structure underlying enzymatic specificity. Here, we introduce OmniCleave, a structure-aware geometric graph learning framework for modelling protease-substrate specificity at scale. OmniCleave is trained on 57,278 structure-informed protease-substrate pairs derived from 9,651 substrates spanning over 100 proteases across six distinct families. The framework integrates multi-scale structural graphs with higher-order protease relational topology, explicitly encoding spatial context and inter-protease dependencies within a unified geometric representation. This formulation moves beyond local pattern recognition and enables transferable modelling across six protease families. Across large-scale benchmarks, the framework consistently outperforms existing approaches and reveals interpretable geometric determinants underlying substrate recognition. Experimental validation confirms three previously unannotated caspase-3 substrates and 21 cleavage sites predicted by OmniCleave, supporting the biological relevance of the learned representations. Together, OmniCleave provides a scalable geometric framework for modelling protease-substrate specificity, with practical utility for systematic analysis of protease biology.
