## Supplementary material for "Systematic mapping of protease-substrate specificity through geometric graph learning": Table S1

### Sheet: Sheet1
Number of cleavage sites per protease
Proteases (MEROPS identifier)	Number of cleavage sites
N10.004	21
M16.016	30
M13.002	30
M12.210	31
C01.070	31
S01.153	32
S01.161	32
M12.005	32
S01.212	32
S01.134	32
S01.216	32
C25.002	33
M12.225	35
M04.005	36
S08.001	37
M16.009	38
S01.278	38
M24.026	39
S01.236	40
M12.217	43
S01.140	45
M12.144	45
M14.017	45
S26.008	46
M12.221	46
S01.029	47
G01.002	53
S01.162	55
S01.017	58
M12.140	58
S08.072	59
M12.032	59
M10.001	61
C14.009	62
M24.028	69
M16.003	75
M16.002	81
S08.074	87
S08.075	88
M10.002	89
S01.302	89
N10.002	91
S01.047	91
M10.013	93
S01.224	93
S01.021	93
S08.077	94
M13.001	94
S01.251	96
M10.014	97
M09.002	98
S01.072	103
S08.076	104
M24.002	115
S01.233	115
S08.109	115
S01.217	128
S08.073	138
M09.003	138
S01.308	144
S08.071	151
S08.070	158
C14.001	158
M09.005	166
M10.008	172
M12.001	195
M10.009	202
S01.133	235
S26.001	267
C14.006	269
C02.001	271
S01.135	291
C02.002	297
S26.010	303
S01.136	316
M10.004	326
S01.131	348
M12.033	383
C14.004	429
C14.003	524
C01.060	551
S01.001	654
A32.002	673
M12.002	701
A01.009	714
S01.280	715
S01.139	726
M24.001	775
M12.004	819
C14.005	1204
A01.010	1293
C01.009	1382
S01.010	1422
C01.036	1713
M35.004	1753
C13.004	1873
M10.003	1945
M10.005	2256
C01.032	2301
C01.034	2463
S01.269	3627
M04.001	3836
S01.151	14390
